# Modelling the gut microbiota of children with malnutrition: *in vitro* models reveal differences in fermentability of widely consumed carbohydrates

**DOI:** 10.1101/2024.05.08.593150

**Authors:** Jennifer Ahn-Jarvis, Kendall Corbin, Suzanne Harris, Perla Rey-Troncoso, Peter Olupot-Olupot, Nuala Calder, Kevin Walsh, Kathryn Maitland, Gary Frost, Frederick J. Warren

## Abstract

There is increasing evidence in children suffering from Severe Acute Malnutrition (SAM) that there is disruption of the gut microbiome and low gut microbiota diversity, which may be contributing factors to poor outcomes during nutritional treatment and recovery. The gut microbiome of children with SAM has been demonstrated to have a lower production of beneficial short chain fatty acids, which may contribute to impaired gut barrier function. Recently, several microbiota-directed therapies have been tested in clinical trials in children with SAM. Among them we hypothesized that feeds containing fermentable carbohydrates from various sources (legumes, chicory, milk oligosaccharides) would be fermented to produce beneficial microbial metabolites by the microbiota of children with SAM. In this study we used an *in vitro* model system inoculated with stool from children with SAM to investigate the fermentability of four substrates; inulin (a chicory-derived fructan), two milk powders (one supplemented with a human milk oligosaccharide) and a chickpea enriched feed. We demonstrated that while the milk powders and chickpea feed were fermented to produce short chain fatty acids, inulin was only fermented to a very limited degree. Through 16S rRNA sequencing we demonstrated that the samples inoculated with inulin had low microbial diversity and linked this to the limited ability to metabolise inulin. Through revealing the fermentability of different complementary feeds, the findings of this study will be of use for the design of future therapeutic feeds for treatment of SAM.

**Importance:** Malnutrition is a major contributor to childhood mortality globally and is a major public health problem primarily affecting Lower- and Middle-Income Countries. Despite the development of nutritional recovery therapies, for those with the severe and complicated form of malnutrition (SAM), mortality and relapse rates remain high. Emerging evidence suggests a role for the gut microbiome in these poor outcomes, which is known to be significantly altered in children in SAM, compared to healthy age matched controls. To aid in recovery from SAM, nutritional interventions should be designed to support the gut microbiome, using a range of ingredients targeted for colonic fermentation. It is important to understand the fermentation capacity of the gut microbiome of children with SAM, to design future nutritional interventions. In this work, we demonstrate that inulin, a widely used chicory-derived prebiotic, is not a suitable fermentation substrate for the gut microbiome of SAM children, while legume-based formulations and milk oligosaccharides result in increased production of beneficial metabolites.
