## Supplementary material for "Modelling the gut microbiota of children with malnutrition: *in vitro* models reveal differences in fermentability of widely consumed carbohydrates": Table S1

### Sheet: Sheet1
Table S1. Metabolite concentrations (mM) measured in the fermentation experiments for each substrate and time point
MIMBLE ID	Subject	Substrate	Time	Acetate	Butyrate	Ethanol	Formate	Isobutyrate	Lactate	Malonate	Propionate	Succinate
MIM045	0351	Inulin	12	0.8216	0.1277	0.5582	0.0115	0.0266	0.1053	1.8759	0.2322	0
MIM045	0351	Inulin	24	1.9042	0.1389	0.3821	0.2925	0.0292	0.1072	1.9842	0.3296	0.0966
MIM045	0351	Inulin	36	2.3692	0.1475	0.4421	0.3373	0.0303	1.1246	2.1325	0.3615	0.131
MIM045	0351	Similac	12	1.311	0	0.3873	0.1629	0.0323	0.714	1.8505	0.1866	0.1575
MIM045	0351	Similac	24	7.3668	0	6.2183	0	0	3.4947	1.8754	0	1.8908
MIM045	0351	Similac	36	7.3836	0	5.9835	0	0	3.3211	1.751	0.2042	2.0026
MIM045	0351	Mimble	12	1.9201	0.1335	2.4713	0.3299	0.029	4.4606	1.8763	0.236	0.0925
MIM045	0351	Mimble	24	4.1324	0.1459	2.4892	1.3157	0	4.1715	1.9112	0.285	0.7144
MIM045	0351	Mimble	36	5.1225	0.1414	2.2401	0.0398	0.086	3.6007	1.8659	0.2853	1.1616
MIM019	1704	Inulin	12	0.8799	0	0.849	0.1224	0	0.0686	1.9206	0.2443	0.0154
MIM019	1704	Inulin	24	1.0392	0.1364	0.7623	0.2203	0.0304	0	1.8528	0.2289	0.0193
MIM019	1704	Inulin	36	1.7782	0.2346	0.7116	0.3815	0	0	2.0623	0.2759	0.099
MIM019	1704	Similac	12	1.1004	0	0.2105	0.4505	0	11.2495	1.8694	0.2434	0.0263
MIM019	1704	Similac	24	3.355	0	1.4355	2.4912	0.0318	15.131	1.9787	0.254	0.2793
MIM019	1704	Similac	36	4.1268	0	1.4067	1.9414	0.0334	15.4962	2.0989	0.2766	0.3898
MIM019	1704	SMA	12	1.0628	0	0.323	0.4349	0	13.9828	1.769	0.2285	0.0619
MIM019	1704	SMA	24	3.5754	0.4852	0.6612	1.3181	0	14.4295	1.8075	0.3284	0.2168
MIM019	1704	SMA	36	5.2412	0.5332	0.667	1.3901	0	14.6508	1.8856	0.3295	0.3611
MIM019	1704	Mimble	12	1.1983	0	0.2355	0.5325	0	7.7027	1.8005	0.2245	0.0303
MIM019	1704	Mimble	24	1.7447	0	0.3169	1.1569	0	8.0066	1.8823	0.2389	0.042
MIM019	1704	Mimble	36	2.0824	0.1511	0.2862	1.4134	0	8.0906	1.8648	0.243	0.0472
MIM016	2645	Inulin	12	0.9553	0.1972	1.1473	0	0.0346	0	2.3437	0.3031	0.0139
MIM016	2645	Inulin	24	0.8469	0.1746	0.7875	0	0.0319	0	2.2486	0.2928	0
MIM016	2645	Inulin	36	0.1102	0.1331	0.1011	0	0.0339	0	1.8626	0.2449	0
MIM016	2645	Similac	12	3.1631	0	2.2479	3.947	0	4.6636	1.8506	0.237	0.0306
MIM016	2645	Similac	24	5.8855	0.4979	2.6901	6.651	0.0265	6.4464	1.8767	0.2354	0.0447
MIM016	2645	Similac	36	6.0987	0.5131	1.7546	6.8515	0.0253	6.6505	1.9338	0.2324	0.0462
MIM016	2645	SMA	12	5.7759	0.3047	4.8423	7.8727	0	5.4095	1.7607	0	0.044
MIM016	2645	SMA	24	6.5227	0.5113	4.7851	6.9491	0	5.4675	1.7502	0	0.2642
MIM016	2645	SMA	36	6.4949	0.6318	4.6789	5.1323	0.0289	5.4353	1.7417	0.2553	0.3435
MIM016	2645	Mimble	12	1.5767	0.1715	0.5079	1.0691	0.0308	7.6775	1.8546	0.2244	0.0737
MIM016	2645	Mimble	24	3.2355	0.5083	0.7146	0.9923	0.029	7.8307	1.8968	0.3213	0.2017
MIM016	2645	Mimble	36	3.6297	0.5555	0.727	0.3348	0.0306	8.2073	2.0312	0.3513	0.2893
MIM018	3789	Inulin	12	0.9585	0.132	0.7153	0	0.0256	0.0306	1.7628	0.2891	0.0748
MIM018	3789	Inulin	24	1.8055	0.1344	0.6824	0	0.0306	0	1.852	0.3113	0.0292
MIM018	3789	Inulin	36	1.0996	0.1314	0.6087	0	0.0324	0	1.889	0.2978	0
MIM018	3789	Similac	12	2.9181	0	1.1038	1.9048	0.0272	7.6579	1.6495	0.2074	0.266
MIM018	3789	Similac	24	4.987	0	1.9129	0.0077	0.0257	11.9321	1.6615	0.3103	0.7381
MIM018	3789	Similac	36	5.6533	0.1325	1.7763	0	0.0273	11.7765	1.6913	0.3144	0.7956
MIM018	3789	SMA	12	2.7094	0	0.9813	1.5421	0.0281	11.8332	1.8012	0.2188	0.4037
MIM018	3789	SMA	24	3.0746	0.7906	1.5732	0.5411	0.0301	13.5963	1.7992	0.3337	0.6882
MIM018	3789	SMA	36	3.0692	0.9929	1.4485	0.2421	0.0241	13.3372	1.7675	0.3485	0.7224
MIM018	3789	Mimble	12	2.3119	0.1561	0.4922	1.3884	0	9.1046	1.7983	0.3361	0.2354
MIM018	3789	Mimble	24	3.4591	0	0.5207	1.4083	0	9.127	1.863	0.3642	0.675
MIM018	3789	Mimble	36	5.0263	0	0.4285	1.3266	0.03	9.1636	1.9307	0.4073	0.9462
MIM023	4611	Inulin	12	0.9149	0.1263	0.7831	0.1662	0.0269	0.0476	1.8783	0.2721	0.0801
MIM023	4611	Inulin	24	1.6961	0.1747	0.6611	0.4005	0.0287	0.1829	1.8933	0.2903	0.1051
MIM023	4611	Inulin	36	1.8691	0.1445	0.6083	0.1139	0.03	0.0648	1.9941	0.3045	0.1195
MIM023	4611	Similac	12	1.2601	0	0.3879	0.8278	0.0281	0.874	1.8748	0.2294	0.0487
MIM023	4611	Similac	24	7.0596	0	4.3568	1.4791	0.026	1.9595	1.6556	0.1912	0.9929
MIM023	4611	Similac	36	3.928	0	1.9607	0.701	0.0135	1.072	0.9116	0.111	0.5669
MIM023	4611	SMA	12	2.6574	0	2.4553	1.9254	0.0275	1.7687	1.7577	0.2311	0.1892
MIM023	4611	SMA	24	7.839	0	5.8557	1.3821	0.0233	3.1691	1.7549	0.2323	1.0621
MIM023	4611	SMA	36	8.211	0.2099	5.6052	0.5124	0.0266	3.2428	1.7588	0.2659	1.2061
MIM023	4611	Mimble	12	1.64	0.5132	0.4269	1.1958	0.0291	7.5766	1.8023	0.2169	0.1198
MIM023	4611	Mimble	24	2.1457	1.613	0.3774	0.414	0.0279	7.3142	1.8359	0.284	0.261
MIM023	4611	Mimble	36	2.2087	1.7027	0.3132	0.076	0.0305	7.1892	1.8527	0.3143	0.3183
MIM031	5020	Inulin	12	0.7487	0.1606	0.8364	0.0092	0.0291	0	0.7101	0.2425	0
MIM031	5020	Inulin	24	0.8322	0.1665	0.878	0.0108	0.0285	0.0678	1.8219	0.2524	0.0122
MIM031	5020	Inulin	36	0.8526	0.1873	0.6575	0.0118	0.0299	0	1.8717	0.2516	0.015
MIM031	5020	Similac	12	5.1908	5.6704	1.1041	4.9418	0.0277	0	1.7848	0.2182	0.0094
MIM031	5020	Similac	24	5.1937	6.2177	1.1646	5.3031	0.0278	0	1.7407	0.2166	0.0121
MIM031	5020	Similac	36	5.9142	6.1823	1.0432	5.1582	0.03	0	1.7358	0.2191	0.0132
MIM031	5020	SMA	12	5.2603	5.1873	1.1856	4.6689	0.0285	0	1.717	0.217	0
MIM031	5020	SMA	24	5.2276	5.9765	1.1411	4.8585	0.0283	0	1.7408	0.2221	0
MIM031	5020	SMA	36	5.972	5.8245	1.1734	4.8905	0.0283	0	1.7492	0.2257	0.0122
MIM031	5020	Mimble	12	3.3725	1.133	1.8241	4.1354	0.0267	0.9039	1.6764	0.2234	0
MIM031	5020	Mimble	24	3.4409	2.0948	1.9215	4.6751	0.0266	0.8263	1.7227	0.2402	0
MIM031	5020	Mimble	36	3.5686	2.3483	1.8291	4.833	0.0296	0.672	1.7566	0.213	0
MIM038	6835	Inulin	12	1.2943	0.1577	0.723	0.0991	0.1694	0.045	1.7738	0.3097	0.0194
MIM038	6835	Inulin	24	1.8576	0.2095	0.6049	0.0478	0.2265	0.0583	1.8363	0.327	0.0785
MIM038	6835	Inulin	36	2.0132	0.2341	0.4247	0.026	0.2499	0.0536	1.8607	0.3526	0.0974
MIM038	6835	Similac	12	1.6126	0	0.4317	0.6213	0.0324	0.3443	1.8026	0.238	0.0526
MIM038	6835	Similac	24	9.181	0	4.9432	1.4487	0.0291	1.7291	1.784	0.2105	1.2893
MIM038	6835	Similac	36	10.8694	0.1449	3.7626	0	0.0298	1.2585	1.7538	0.2493	1.3345
MIM038	6835	SMA	12	1.2733	0	0.3141	0.6755	0.0278	0.7918	1.8381	0.2591	0.0572
MIM038	6835	SMA	24	7.6305	1.2704	4.4205	5.9765	0.0291	2.1421	1.6863	0.2273	0.8051
MIM038	6835	SMA	36	9.3427	1.6382	4.5478	4.7216	0.139	2.0281	1.7684	0.2984	1.0068
MIM038	6835	Mimble	12	3.0005	0.241	1.8047	3.0201	0.0257	2.2474	1.7077	0.221	0.1935
MIM038	6835	Mimble	24	4.4658	1.58	2.2481	0.0318	0.2413	2.1196	1.7473	0.2352	0.4351
MIM038	6835	Mimble	36	5.8607	2.2573	2.0933	0	0.2949	1.9316	1.8214	0.2996	0.3329
MIM042	7448	Inulin	12	0.7536	0.141	0.8674	0	0.0269	0	1.6699	0.2314	0.0829
MIM042	7448	Inulin	24	0.9024	0.1287	0.8696	0	0.0254	0.1448	1.7047	0.2482	0.085
MIM042	7448	Inulin	36	1.2527	0.1277	0.8935	0.1292	0.0293	0.1205	1.6974	0.237	0.0889
MIM042	7448	Similac	12	0.8915	0	0.0689	0.0735	0.0297	3.3008	1.7578	0.2402	0.0858
MIM042	7448	Similac	24	4.0708	4.2513	0.8457	7.0885	0.0296	4.5635	1.541	0.2356	0.0953
MIM042	7448	Similac	36	4.7839	4.2844	0.8692	7.0891	0.0265	4.441	1.705	0.2354	0.0966
MIM042	7448	SMA	12	0.8415	0.1472	0.0901	0.078	0.0273	2.9878	1.8177	0.255	0.0963
MIM042	7448	SMA	24	2.474	0	1.4767	3.1892	0.0329	6.5029	1.8634	0.2428	0.1168
MIM042	7448	SMA	36	4.6596	0.1452	3.5059	7.0912	0.0291	9.7185	1.7835	0.2292	0.1148
MIM042	7448	Mimble	12	0.9846	0.7168	0.562	0.9595	0.0246	7.5578	1.5538	0.1654	0.1379
MIM042	7448	Mimble	24	0.6568	1.7051	0.593	1.1143	0.0261	7.2722	1.6123	0.1633	0.1456
MIM042	7448	Mimble	36	0.7211	2.0593	0.5939	1.1795	0.0262	7.1849	1.6376	0.1794	0.1505
MIM049	8572	Inulin	12	0.8047	0.1335	0.8667	0.0152	0.0248	0.1386	1.8238	0.2315	0.0155
MIM049	8572	Inulin	24	0.8054	0.1249	0.7967	0	0.0273	0.254	1.7835	0.2396	0
MIM049	8572	Inulin	36	0.9167	0.1358	0.8533	0.0667	0.0273	0.3289	1.8976	0.2417	0.0177
MIM049	8572	Similac	12	0.8302	0	0	0.0168	0.0283	0.1637	1.9018	0.2317	0.0226
MIM049	8572	Similac	24	0.9992	0.1951	0.111	0.1499	0.0279	2.7381	1.9897	0.2388	0
MIM049	8572	Similac	36	1.6511	0	0.5347	1.2009	0.03	14.1696	1.9216	0.2292	0.0301
MIM049	8572	SMA	12	1.8545	0	0.2832	0.3379	0.0304	0.0843	1.9195	0.2574	0.0199
MIM049	8572	SMA	24	2.5489	0	0.5518	0.6349	0.0473	0.7721	1.8753	0.2378	0
MIM049	8572	SMA	36	3.0725	0	1.0513	1.559	0.0472	4.1437	1.8495	0.2331	0.024
MIM049	8572	Mimble	12	0.9007	0	0.064	0.0314	0.0257	0.148	1.9158	0.2416	0.0231
MIM049	8572	Mimble	24	1.1072	0	0.2444	0.4591	0.0261	8.9099	1.8437	0.2329	0.0353
MIM049	8572	Mimble	36	1.4924	0	0.475	1.0829	0.0285	8.6727	1.8816	0.2368	0.0478
MIM052	9173	Inulin	12	0.8971	0.1424	0.8316	0	0.0243	0	1.9048	0.2438	0
MIM052	9173	Inulin	24	2.0143	0.1313	0.711	0	0.0258	0	1.5674	0.2725	0.0743
MIM052	9173	Inulin	36	2.0532	0.1467	0.5873	0	0.0323	0	0	0.2601	0.0089
MIM052	9173	Similac	12	5.7523	4.1988	1.4431	8.291	0.0244	0.1971	1.7286	0.2131	0.0296
MIM052	9173	Similac	24	6.8151	4.9526	1.4411	7.8093	0.0263	0.4348	1.8678	0.2205	0.1277
MIM052	9173	Similac	36	7.1123	5.1234	1.2301	6.7876	0.0278	0.4332	1.9147	0.2572	0.1905
MIM052	9173	SMA	12	5.7412	4.7739	1.3577	8.9333	0.0236	0.1137	1.7463	0.2102	0.0213
MIM052	9173	SMA	24	6.1379	5.5003	1.4007	8.2863	0.0299	0.1319	1.8156	0.2154	0.1303
MIM052	9173	SMA	36	6.5281	5.649	1.3939	7.4288	0.0277	0.1261	1.9299	0.2629	0.1845
MIM052	9173	Mimble	12	3.3262	0.7789	1.9322	3.7689	0.029	2.6615	1.8775	0.2102	0.094
MIM052	9173	Mimble	24	3.6305	2.6556	2.2619	1.1765	0.029	1.5744	1.8556	0.2027	0.42
MIM052	9173	Mimble	36	3.6688	3.0441	2.2888	0.1569	0.0294	1.3866	1.8864	0.2124	0.5233
